# MLL3 adaptor function, not methyltransferase catalytic activity, is essential for breast tumor suppression

**DOI:** 10.64898/2026.06.03.729916

**Authors:** Kenta Nishitani, Jihong Cui, Marcelo Coutinho de Miranda, Guojia Xie, Nicole Couturier, Yuta Matsuno, Masako Suzuki, Gregoire Lauvau, Kai Ge, Wenjun Guo

**Author notes:** **Correspondence to WG:**.

## Abstract

MLL3 (Mixed-Lineage Leukemia 3), also known as KMT2C, is one of the most frequently altered epigenetic regulators in breast cancer. MLL3 loss-of-function leads to accelerated tumor onset and growth and increased metastasis. As a large multi-domain protein, MLL3 functions as a histone methyltransferase and a nuclear protein adaptor interacting with other epigenetic proteins. Since breast cancer MLL3 mutations are often truncating mutations that lead to protein degradation, whether the MLL3 tumor suppressor activity depends on its catalytic activity or non-catalytic chromatin adaptor function remains unclear. Here, using CRISPR genetically engineered mouse mammary stem cell organoid-based breast tumor models, we dissected dosage-dependent and domain-specific functions of MLL3 in breast tumor suppression. MLL3 heterozygous loss breast tumor models revealed that MLL3 is haplo-insufficient for breast tumor suppression. Interestingly, homozygous catalytic-dead MLL3-Y4792A mutation did not accelerate tumor onset, growth, or metastasis. By contrast, G367V mutation in the PHD2 domain, which disrupts the BAP1 complex binding without affecting MLL3 protein stability, accelerated tumor onset and growth, phenocopying MLL3 loss. Mechanistically, MLL3 loss impaired chromatin localization of UTX, and genetic depletion of UTX accelerated breast tumor progression in MLL3-wildtype but not MLL3-deficient cells. Integrated RNA-seq, CUT&TAG, and ATAC-seq analyses further showed that transcriptional changes induced by MLL3 loss were more closely associated with promoter-proximal alterations in H3K27Ac, H3K27me3, and chromatin accessibility than with putative MLL3-dependent enhancer regions. Together, these findings reveal that MLL3 suppresses breast tumor initiation through a dosage-sensitive, catalytic-independent adaptor function that regulates promoter-proximal epigenetic states.
