## Supplementary Tables for "MLL3 adaptor function, not methyltransferase catalytic activity, is essential for breast tumor suppression"

### Sheet: Table S1
	Prime Editing			CUT&TAG, ATAC-seq Library Preparation
	Name	Sequence (5'-3')		Name	Sequence (5'-3')
	G367V_sgF	caccgCTATATCCAGGCACATCCCAgttttaga		Ad1_noMX	AATGATACGGCGACCACCGAGATCTACACTCGTCGGCAGCGTCAGATGTG
	G367V_sgR	tagctctaaaacTGGGATGTGCCTGGATATAGc		Ad2.1_TAAGGCGA	CAAGCAGAAGACGGCATACGAGATTCGCCTTAGTCTCGTGGGCTCGGAGATGT
	G367V_scaffF	GCTAGAAATAGCAAGTTAAAATAAGGCTAGTCCGTTATCAACTTGAAAAAGTGGCACCGAGTCG		Ad2.2_CGTACTAG	CAAGCAGAAGACGGCATACGAGATCTAGTACGGTCTCGTGGGCTCGGAGATGT
	G367V_scaffR	GCACCGACTCGGTGCCACTTTTTCAAGTTGATAACGGACTAGCCTTATTTTAACTTGCTATTTC		Ad2.3_AGGCAGAA	CAAGCAGAAGACGGCATACGAGATTTCTGCCTGTCTCGTGGGCTCGGAGATGT
	G367V_extensF	gtgcAGCACTACCATGTGATGTGCCTGGATA		Ad2.4_TCCTGAGC	CAAGCAGAAGACGGCATACGAGATGCTCAGGAGTCTCGTGGGCTCGGAGATGT
	G367V_extensR	aaaaTATCCAGGCACATCACATGGTAGTGCT		Ad2.5_GGACTCCT	CAAGCAGAAGACGGCATACGAGATAGGAGTCCGTCTCGTGGGCTCGGAGATGT
	G367V_PE3b_sgF	caccGCACTACCATGTGATGTGCC		Ad2.6_TAGGCATG	CAAGCAGAAGACGGCATACGAGATCATGCCTAGTCTCGTGGGCTCGGAGATGT
	G367V_PE3b_sgR	aaacGGCACATCACATGGTAGTGC		Ad2.7_CTCTCTAC	CAAGCAGAAGACGGCATACGAGATGTAGAGAGGTCTCGTGGGCTCGGAGATGT
	Ctr_sgF	caccGAGGAAACTTAATGGAGAGGgttttaga		Ad2.8_CAGAGAGG	CAAGCAGAAGACGGCATACGAGATCCTCTCTGGTCTCGTGGGCTCGGAGATGT
	Ctr_sgR	tagctctaaaacCCTCTCCATTAAGTTTCCTC		Ad2.9_GCTACGCT	CAAGCAGAAGACGGCATACGAGATAGCGTAGCGTCTCGTGGGCTCGGAGATGT
	Ctr_scaffF	GCTAGAAATAGCAAGTTAAAATAAGGCTAGTCCGTTATCAACTTGAAAAAGTGGCACCGAGTCG		Ad2.10_CGAGGCTG	CAAGCAGAAGACGGCATACGAGATCAGCCTCGGTCTCGTGGGCTCGGAGATGT
	Ctr_scaffR	GCACCGACTCGGTGCCACTTTTTCAAGTTGATAACGGACTAGCCTTATTTTAACTTGCTATTTC		Ad2.11_AAGAGGCA	CAAGCAGAAGACGGCATACGAGATTGCCTCTTGTCTCGTGGGCTCGGAGATGT
	Ctr_extensF	gtgcGGACATTTCCTCCTCTCCATTAAGTTTCC		Ad2.12_GTAGAGGA	CAAGCAGAAGACGGCATACGAGATTCCTCTACGTCTCGTGGGCTCGGAGATGT
	Ctr_extensR	aaaaGGAAACTTAATGGAGAGGAGGAAATGTCC		Ad2.13_GTCGTGAT	CAAGCAGAAGACGGCATACGAGATATCACGACGTCTCGTGGGCTCGGAGATGT
	Ctr_PE3_sgF	caccgTGTGCACATGTGGACATGAC		Ad2.14_ACCACTGT	CAAGCAGAAGACGGCATACGAGATACAGTGGTGTCTCGTGGGCTCGGAGATGT
	Ctr_PE3_sgR	aaacGTCATGTCCACATGTGCACAc		Ad2.15_TGGATCTG	CAAGCAGAAGACGGCATACGAGATCAGATCCAGTCTCGTGGGCTCGGAGATGT
				Ad2.16_CCGTTTGT	CAAGCAGAAGACGGCATACGAGATACAAACGGGTCTCGTGGGCTCGGAGATGT
				Ad2.17_TGCTGGGT	CAAGCAGAAGACGGCATACGAGATACCCAGCAGTCTCGTGGGCTCGGAGATGT
				Ad2.18_GAGGGGTT	CAAGCAGAAGACGGCATACGAGATAACCCCTCGTCTCGTGGGCTCGGAGATGT
				Ad2.19_AGGTTGGG	CAAGCAGAAGACGGCATACGAGATCCCAACCTGTCTCGTGGGCTCGGAGATGT
				Ad2.20_GTGTGGTG	CAAGCAGAAGACGGCATACGAGATCACCACACGTCTCGTGGGCTCGGAGATGT
				Ad2.21_TGGGTTTC	CAAGCAGAAGACGGCATACGAGATGAAACCCAGTCTCGTGGGCTCGGAGATGT
				Ad2.22_TGGTCACA	CAAGCAGAAGACGGCATACGAGATTGTGACCAGTCTCGTGGGCTCGGAGATGT
				Ad2.23_TTGACCCT	CAAGCAGAAGACGGCATACGAGATAGGGTCAAGTCTCGTGGGCTCGGAGATGT
				Ad2.24_CCACTCCT	CAAGCAGAAGACGGCATACGAGATAGGAGTGGGTCTCGTGGGCTCGGAGATGT

### Sheet: Table S2
	Flow Cytometry							Western Blot					CUT&TAG
	Channel	Marker	Clone	Color	Dilution	Manufacturer		Marker	Catalog #	Dilution	Manufacturer		Marker	Catalog #	Amount	Manufacturer
	B3	CD8	53-6.7	Alexa Fluor 532	400	Invitrogen		MLL3	ABE1851	1000	Millipore		H3K4me1	07-436	0.5 μg per reaction	EMD Milipore
	B9	CD4	RM4-5	PerCP Cy5.5	400	BD Biosciences		p53 (1C12)	2524S	1000	Cell Signalling Technology		H3K27me3	9733S		Cell Signalling Technology
	B10	RORgT	B2D	PerCP ef710	200	Invitrogen		Phospho-Akt (Ser473) (D9E)	4060S	2000	Cell Signalling Technology		H3K27Ac	8173S		Cell Signalling Technology
	R1	BLIMP1*	5E7	APC	250	BioLegend		HIF-1-alpha (D1S7W)	36169S	1000	Cell Signalling Technology		Normal Rabbit IgG	NI01-100UG		EMD Milipore
	R2	Eomes*	Dan11mag	eFluor660	300	Invitrogen		Bap1 (D7W7O)	13271S	1000	Cell Signalling Technology
	R4	CD45	30-F11	AF700	300	Invitrogen		Utx (D3Q1I)	33510S	1000	Cell Signalling Technology
	UV7	CD122	TM-b1	BUV496	200	BD Biosciences		H3K4me1	07-436	2000	EMD Milipore
	UV9	KLRG1	2F1	BUV563	600	BD Biosciences		Histone H3	3638	3000	Cell Signalling Technology
	UV11	CD103	M290	BUV661	300	BD Biosciences		β-actin	612656	3000	BD Biosciences
	UV14	PD-1	J43	BUV737	300	Invitrogen		Anti-mouse IgG-HRP	405306	5000	BioLegend
	V1	CTLA4*	UC10-4B9	BV421	250	BioLegend		Anti-rabbit IgG-HRP	406401	5000	BioLegend
	V2	CD44	IM7	SuperBright 436	300	Invitrogen
	V4	LAG3	C9B7W	BV480	300	BD Biosciences
	-	GITR	DTA-1	Biotin	300	BioLegend
	V7	Streptavidin	-	BV510	160	BD Biosciences
	V8	CD62L	MEL-14	BV570	200	BioLegend
	V10	TIGIT	1G9	BV605	200	BD Biosciences
	V11	CD27	LG.3A10	BV650	200	BioLegend
	V13	TBET*	4B10	BV711	250	BioLegend
	V14	CD3	17A2	BV750	300	BioLegend
	V15	CD25	PC61	BV785	400	BioLegend
	YG1	IRF4*	IRF4.3E4	PE	300	BioLegend
	YG3	Neuropilin-1	3E12	PE-Dazzle 594	400	BioLegend
	YG5	Ki67*	SolA15	PE-Cy5	300	Invitrogen
	YG7	FOXP3*	FJK-16s	PE-Cy5.5	500	Invitrogen
	YG9	ICOS	C398.4A	PE-Cy7	250	Invitrogen
